# Unraveling diel regulation of cuticle biosynthesis

**DOI:** 10.1101/2025.10.28.684701

**Authors:** Quang Ha Dang, Hyeon Jun Kim, Jeongho Choi, Da-Min Choi, Seong-Hyeon Kim, Jeong-Il Kim, Mi Chung Suh

**Affiliations:** Department of Life Science, Sogang University, Seoul 04107, Republic of Korea; Department of Integrative Food, Bioscience and Biotechnology (BK21 FOUR), Chonnam National University, Gwangju, 61186, Republic of Korea

**Keywords:** Cuticle, Cuticular wax, Cutin, Diel regulation, E3 ligase, Phytochrome, Transcription factor

## Abstract

The plant cuticle is vital for growth and adaptation to environmental stresses. Although cuticle biosynthesis is dynamically regulated by environmental cues, the molecular mechanisms integrating these external signals with intracellular responses remain largely unknown. Here, we discovered that cuticle biosynthesis is precisely orchestrated by two distinct regulatory modules acting in synchrony with the diel cycle. Daylight is perceived by phytochrome B (phyB), which suppresses cuticular wax biosynthesis by degradation of PIF4, a phytochrome-interacting bHLH factor that activates wax biosynthetic genes. This suppression is alleviated when phyB itself is degraded by the E3 ubiquitin ligase LRB, leading to diurnal activation of PIF4. In contrast, loss-of-function and transcriptional assays of *CFLAP1* demonstrated its direct negative role in cutin biosynthesis. At night, the E3 ubiquitin ligase COP1 mediates proteasomal degradation of CFLAP1, thereby promoting cutin accumulation via activation of *BDG1*. Together, these results reveal that two regulatory modules, LRB-phyB-PIF4 and COP1-CFLAP1 coordinate the diel regulation of cuticle formation, ensuring timely assembly of the protective barrier.
