## Supplemental Table 1,2 for "Unraveling diel regulation of cuticle biosynthesis"

### Sheet: Table S1. Arabidopsis lines
Supplemental Table 1: The list of Arabidopsis mutant and transgenic lines used in this study
Name	Ecotype	Chemical analysis	Cuticular permeability assays	ChIP aasay	Immunoblot	Gene expression Analysis
cop1-4	Col-0	O	O			O	Provided by Woe-Yeon Kim, Gyeongsang National University
cop1-6	Col-0	O	O			O
cflap1-1	Col-0	O				O	Provided by Takato Imaizumi, University of Washington
cflap1-2	Col-0	O				O
cflap1-1 cop1-4	Col-0	O				O	in this study
cflap1-2 cop1-4	Col-0	O				O
35S:MYC-CFLAP1/Col-0	Col-0			O	O
35S:MYC-CFLAP1/cop1-4	Col-0				O
phyA-211	Col-0	O				O	Provided by Jeong-Il Kim, Chonnam National University
phyB-9	Col-0	O			O	O
phyA-211 phyB-9	Col-0	O				O
phyA-201 phyB-5	Ler	O				O
pCSVMV:AtPHYB-eGFP/phyA-201phyB-5 #2-3	Ler	O				O
pif4	Col-0	O				O
pifQ	Col-0	O				O
PIF4pro:PIF4-MYC/pifQ	Col-0	O				O
35Spro:PIF4-MYC/Col-0	Col-0	O		O		O
lrb1lrb2‑2lrb3	Col-0	O			O	O
35S:MYC/Col-0	Col-0			O			Go et al., 2014

### Sheet: Table S2. Primers
Supplemental Table 2: Oligonucleotide primers used in this study
Name	Sequence (5' to 3')	Usage	Gene ID
SAIL_LB1	GCCTTTTCAGAAATGGATAAATAGCCTTGC	PCR	-
CFLAP1_qPCR_F1	GTCATAATAGTTCACCGGCCG	PCR	AT1G51140
CFLAP1 _qPCR_R1	CGGACTCATCGCTCTAGAAGT	PCR	AT1G51140
CFLAP1_qPCR_F2	AGGACCCAATCTGGAGGTCT	PCR	AT1G51140
CFLAP1_qPCR_R2	CGCACTAGAGCATCTACATCTTGC	PCR	AT1G51140
AKS1_qPCR_F3	GCACATCACATGAGTTTGCC	RT-qPCR	AT1G51140
AKS1_qPCR_R3	CTGCTGTGTTTGTTTGCGTG	RT-qPCR	AT1G51140
At1g13320_real_F	GCGGTTGTGGAGAACATGATACG	RT-qPCR	AT1G13320
At1g13320_real_R	GAACCAAACACAATTCGTTGCTG	RT-qPCR	AT1G13320
CYP86A2_qR	GCCGGGACACAAGGTGGAGCAGA	RT-qPCR	AT4G00360
CYP86A2_qF	CCCGAGAAGCTGCATTACACGGC	RT-qPCR	AT4G00360
CYP86A4-real-F2	TACGGGAGTTGCAGTGGTTTA	RT-qPCR	AT1G01600
CYP86A4-real-R2	CGGCTGGAGTATATTGCTTACA	RT-qPCR	AT1G01600
At2g45970_qF1	GATCTACGAGAGTGTAAATCTAAC	RT-qPCR	AT2G45970
At2g45970_qR1	GCCAAAGAACGGCGTATTTAAC	RT-qPCR	AT2G45970
HTH_pro-F1	GGTCGACCTCCTTATTCCCTCACTCATG	RT-qPCR	AT1G72970
HTH_pro-R1	AACTAGTGCAGAAACCAAAACTGAAGAGC	RT-qPCR	AT1G72970
BDG1_real_R1	AGGAGTCACCGAAATATGCAA	RT-qPCR	AT1G64670
BDG1_real_F1	TTTGGCGCAGATCCACTACT	RT-qPCR	AT1G64670
GPAT4_real_F2	GTGATTTGGTGATCTGTCCTGAA	RT-qPCR	AT1G01610
GPAT4_real_R2	GCAAATAGAGCACTGAACCTTAGTA	RT-qPCR	AT1G01610
GPAT8-real-F1	GAAAGGCGACTTGGTGATATGTCC	RT-qPCR	AT4G00400
GPAT8-real-R1	GTCCCAAAACTTCACACCCCTAAC	RT-qPCR	AT4G00400
LACS2_real_F	CCCTCATTGCTCAGATATGGGTC	RT-qPCR	AT1G49430
LACS2_real_R	TGCGGTAGAGTTAAGCTCATCCAAG	RT-qPCR	AT1G49430
KCS2_real_F	CGCTAAACAGCTTCTTCAG	RT-qPCR	AT1G04220
KCS2_real_R	GAGTTGGTATTTGGAGCGG	RT-qPCR	AT1G04220
KCS6-real-F	GTGAAGCCCTCAAGGCAAAC	RT-qPCR	AT1G68530
KCS6-real-R	CGAAGGCCAGCTTGAAATCC	RT-qPCR	AT1G68530
KCR1_F	CAAATCACAACCCACTTGGC	RT-qPCR	AT1G67730
KCR1-R	AGGTTTTTGGATGGTCGGAG	RT-qPCR	AT1G67730
PAS2_real_F	GAGCTCTCTCCAAATCCAAGAGG	RT-qPCR	AT5G10480
PAS2_real_R	GTTCAAGTAATCGCCGAGGAAGTA	RT-qPCR	AT5G10480
ECR_real_F	TTGCTGATCTGCAAGAAGCG	RT-qPCR	AT3G55360
ECR_real_R	GGAATGGAGGAAGTATCACCCATC	RT-qPCR	AT3G55360
CER1_Real_F	TTG CCT ACA CCA TCG CCT	RT-qPCR	AT1G02205
CER1_Real_R	TTG CCT ACA CCA TCG CCT	RT-qPCR	AT1G02205
CER3_real-F	GTGATCTAGCAGCTATGAAG	RT-qPCR	AT5G57800
CER3_real-R	GATACGGTCAACATCAATGG	RT-qPCR	AT5G57800
CER4_real_F	ACC GTG GAC CAA CAA AGA AG	RT-qPCR	AT4G33790
CER4_real_R	GCA ATC AAG TAG CGT ATG GTC A	RT-qPCR	AT4G33790
SOH1_real_F	ACA CAG CTA AAA CCA GTG GTG	RT-qPCR	AT5G02540
SOH1_real_R	AAG AGC AGT GTG TTG GAA GAG	RT-qPCR	AT5G02540
IAA19_Real_F	GCT GTA AGG AAG CTT CGA CC	RT-qPCR	AT3G15540
IAA19_Real_R	GTA CAT CAC CGG CGA GCA TC	RT-qPCR	AT3G15540
PIF1_Real_F	GAT CTT CTC TTC TCC GCC GC	RT-qPCR	AT2G20180
PIF1_Real_R	CCA CTG CTT TTC CCT TCC G	RT-qPCR	AT2G20180
PIL1_Real_F	AGC TGT TGG TAG ATC CAC GGA ATT G	RT-qPCR	AT2G46970
PIL1_Real_R	GTT CTC GCA TGA ACT TGT GTC TTC G	RT-qPCR	AT2G46970
PIF3_seq_F	CGA GTC TGT TGC TTC TGC	RT-qPCR	AT1G09530
PIF3_seq_R	GAA GGA CTT TCG GAT GGG CC	RT-qPCR	AT1G09530
PIF4_seq_F	CGC AAG TTC CTC ATC AGG TG	RT-qPCR	AT2G43010
PIF4_seq_R	CGA CTC CTT CGG TTT GAT CC	RT-qPCR	AT2G43010
PIF5_Real_F	GGA GGA GGA GAG ATC GGA TC	RT-qPCR	AT3G59060
PIF5_Real_R	GCA TCT GAC TTT GCA TAG CC	RT-qPCR	AT3G59060
PIF6_Real_F	CTA CTA CCT AAC TCT CAC AAG G	RT-qPCR	AT3G62090
PIF6_Real_R	GTG CAG GCA GAA ACT GTT G	RT-qPCR	AT3G62090
PIF7_Real_F	GGA GAC AGA GAC TAT TTC CGC	RT-qPCR	AT5G61270
PIF7_Real_R	CTT GCA GTA GGA AGC AGC TTC	RT-qPCR	AT5G61270
PIF8_Real_F	CAA TCG ACG ATC ATG ACT CCG	RT-qPCR	AT4G00050
PIF8_Real_R	ATC ATG CTC ACT TGT GCT TG	RT-qPCR	AT4G00050
PIF4_XbaI_F	CGATCTAGAATGGAACACCAAGGTTGGAG	LUC/REN	AT2G43010
PIF4_SalI_R(-stop)	ATCGTCGACGTGGTCCAAACGAGAACCG	LUC/REN	AT2G43010
KAT1_P1_Sal_F	GTCGACACCAACCGATTCCAAGACTT	LUC/REN	AT5G46240
KAT1_P1_BamHI_R	GGATCCAACTTTTTGATGATCTCTAAAGACAAAGAAACTGTTATAC	LUC/REN	AT5G46240
CYP86A2_P1_Sal_F	GTCGACTCTAGAATCCTGAACCAGCA	LUC/REN	AT4G00360
CYP86A2_P1_BamHI_R	GGATCCAAATCAATGAATATGAAATGATACTAAAATGGAAAAGTTTAAGG	LUC/REN	AT4G00360
CYP86A4_XmaI_F	AAACCCGGGCCGCGACCTATTCTACATGA	LUC/REN	AT1G01600
CYP86A4_BamHI_R	GGCCGGATCCGTAGCTCTTTTATTATTGTTTCCCAGAGAA	LUC/REN	AT1G01600
BDG1_P1_Sal_F	GTCGACTTCCTACACACCCACTGTTC	LUC/REN	AT1G64670
BDG1_P1_BamHI_R	GGATCCAAGCTGTGGAGTTTGAGTCTTGT	LUC/REN	AT1G64670
CER1 pro F2_Sal	GGTCGACCATACATCTATGTCCCCTTTC	LUC/REN	AT1G02205
CER1 pro R2_Spe I	AACTAGTTATACCGTCGAATGTAATATG	LUC/REN	AT1G02205
KCS2 pro F SalI	ATTGCGGCCGCGTAAACAGCTTTCCAACAG	LUC/REN	AT1G04220
KCS2 pro F SpeI	CCGACTAGTGATAATCAAAAGTAGCGAGAC	LUC/REN	AT1G04220
CER4pro_Inf_SalI_2	ATG CCT GCA GGT CGA CGG TTA TTG GTA GTT GAG GGT G	LUC/REN	AT4G33790
CER4pro_Inf_SpeI	CCG CTC TAG AAC TAG TTG TAT ATA CGT TTG AGT GAG AGA A	LUC/REN	AT4G33790
CYP86A2_ChIP_p1_F	CCATCTACAAGCTATCTGACATCTAC	ChIP	AT4G00360
CYP86A2_ChIP_p1_R	GAGCATGAGAAGAGAACAATGTTTC	ChIP	AT4G00360
CYP86A2_ChIP_p2_F	CGCATTCAGTGCCTTTACAGAG	ChIP	AT4G00360
CYP86A2_ChIP_p2_R	GTGCATGCACAAATCTCGAG	ChIP	AT4G00360
CYP86A2_ChIP_p3_F	CCAAATCCCTCACAAGAATTGAGAACTG	ChIP	AT4G00360
CYP86A2_ChIP_p3_R	GTTAGGTAATGACATTAGGGTTTGC	ChIP	AT4G00360
CYP86A4_ChIP_p1_F	CCCGACATTTCAAACCAAACGTCTCAGACC	ChIP	AT1G01600
CYP86A4_ChIP_p1_R	CCACAACATAGCAGCCGTAGAAG	ChIP	AT1G01600
CYP86A4_ChIP_p2_F	CGCAAATGAAGTCATGGTAACCC	ChIP	AT1G01600
CYP86A4_ChIP_p2_R	GCCTACAAAGAAACACTTCTTGTGTCTC	ChIP	AT1G01600
BDG1_ChIP_p1_F	CATGTTGGAATGGAGTGCAC	ChIP	AT1G64670
BDG1_ChIP_p1_R	GACCACCCGATGGAGTTGTTTT	ChIP	AT1G64670
BDG1_ChIP_p2_F	CAGGTCAGCTAGGCTGTTTAG	ChIP	AT1G64670
BDG1_ChIP_p2_R	GGGGTCTAAAACTACAAGGAGGG	ChIP	AT1G64670
PIF4_ChIP_CER1_F1	CCCTTGTTACCCTTGGTGCC	ChIP	AT1G02205
PIF4_ChIP_CER1_R1	GGCACGCAGATATATATCACTTAG	ChIP	AT1G02205
PIF4_ChIP_CER1_F2	CAT TTA TGT CGG AGC AAC AG	ChIP	AT1G02205
PIF4_ChIP_CER1_R2	CTG GAT ATT ATT GAA AGG TAA GGG	ChIP	AT1G02205
PIF4_ChIP_CER1_F3	GAA GCC ATC CAT CAA CCG	ChIP	AT1G02205
PIF4_ChIP_CER1_R3	CTT GTG GTG GGG CCA G	ChIP	AT1G02205
PIF4_ChIP_KCS2_F1	GCC GAA TGT GAC ACT AAT TTT GA	ChIP	AT1G04220
PIF4_ChIP_KCS2_R1	GTT GGT GCA ATT GTA GTA ACA A	ChIP	AT1G04220
PIF4_ChIP_KCS2_F2	GGA TCT GTG GCA TAA CAA CTG	ChIP	AT1G04220
PIF4_ChIP_KCS2_R2	CGA TCT CTT CAT AAC ATG CAT AC	ChIP	AT1G04220
PIF4_ChIP_KCS2_F3	GCA TCA GGC ATG AAA ATC C	ChIP	AT1G04220
PIF4_ChIP_KCS2_R3	GCA TTG ATT CTG TTT TGA CCA	ChIP	AT1G04220
PIF4_ChIP_CER4_F1	CCA AAC CAA ACC AAA TAG AGA TC	ChIP	AT4G33790
PIF4_ChIP_CER4_R1	GTA GTT TAT GTA CTC GTA TTC GAC	ChIP	AT4G33790
PIF4_ChIP_CER4_F2	GGT AGG CGG TCT AAT TTT TAA G	ChIP	AT4G33790
PIF4_ChIP_CER4_R2	TGC ATT TGG AGG CAA TTT CTG	ChIP	AT4G33790
PIF4_ChIP_CER4_F3	GCC ACG TTT AAT TTA AAT ACG TTC A	ChIP	AT4G33790
PIF4_ChIP_CER4_R3	GAG TAC AAC TGA CAT ATC ACA TAT G	ChIP	AT4G33790
AKS1_SacI_F	AAAGAGCTCGATGGAATCAGAATTCCAGCAACAT	EMSA	AT1G51140
AKS1_SalI_R	AAAGTCGACTCACGCACTAGAGCATCTAC	EMSA	AT1G51140
CYP86A2pro-EMSA_F1	CTACGTACAGTTGTGTTCCATTTGTTACAA	EMSA	AT4G00360
CYP86A2pro-EMSA_R1	TTGTAACAAATGGAACACAACTGTACGTAG	EMSA	AT4G00360
CYP86A2pro-EMSA_F2	GATATTGCAGTTGCAGCGTACACAAGTCAG	EMSA	AT4G00360
CYP86A2pro-EMSA_R2	CTGACTTGTGTACGCTGCAACTGCAATATC	EMSA	AT4G00360
CYP86A2pro-EMSA_F3	GATCATTGGTTTACGATCACTTGCAAAGTC	EMSA	AT4G00360
CYP86A2pro-EMSA_R3	GACTTTGCAAGTGATCGTAAACCAATGATC	EMSA	AT4G00360
CYP86A2pro-EMSA_coldF1	GTACAGTTGTGTTCCATTTGTTA	EMSA	AT4G00360
CYP86A2pro-EMSA_coldR1	TAACAAATGGAACACAACTGTAC	EMSA	AT4G00360
CYP86A2pro-EMSA_coldF2	TTGCAGTTGCAGCGTACACAAG	EMSA	AT4G00360
CYP86A2pro-EMSA_coldR2	CTTGTGTACGCTGCAACTGCAA	EMSA	AT4G00360
CYP86A2pro-EMSA_coldF3	TTGGTTTACGATCACTTGCAA	EMSA	AT4G00360
CYP86A2pro-EMSA_coldR3	TTGCAAGTGATCGTAAACCAA	EMSA	AT4G00360
CYP86A4pro-EMSA_F1	TCGGAAAAGTACACTTGGGCTTATA	EMSA	AT1G01600
CYP86A4pro-EMSA_R1	TATAAGCCCAAGTGTACTTTTCCGA	EMSA	AT1G01600
CYP86A4pro-EMSA_coldF1	GGAAAAGTACACTTGGGCTTA	EMSA	AT1G01600
CYP86A4pro-EMSA_coldR1	TAAGCCCAAGTGTACTTTTCC	EMSA	AT1G01600
CYP86A4pro-EMSA_F2	CCACTTTGGTTAACATTTGAGGAAT	EMSA	AT1G01600
CYP86A4pro-EMSA_R2	ATTCCTCAAATGTTAACCAAAGTGG	EMSA	AT1G01600
CYP86A4pro-EMSA_coldF2	ACTTTGGTTAACATTTGAGGA	EMSA	AT1G01600
CYP86A4pro-EMSA_coldR2	TCCTCAAATGTTAACCAAAGT	EMSA	AT1G01600
BDG1pro-EMSA_F1	CGTCGTTGACCTCTGCATTACAATTGTGTC	EMSA	AT1G64670
BDG1pro-EMSA_R1	GACACAATTGTAATGCAGAGGTCAACGACG	EMSA	AT1G64670
BDG1pro-EMSA_coldF1	GTCGTTGACCTCTGCATTACAATTGTGT	EMSA	AT1G64670
BDG1pro-EMSA_coldR1	ACACAATTGTAATGCAGAGGTCAACGAC	EMSA	AT1G64670
BDG1pro-EMSA_F2	TGGCCACATGCCATCATATCACTTGTCCAT	EMSA	AT1G64670
BDG1pro-EMSA_R2	ATGGACAAGTGATATGATGGCATGTGGCCA	EMSA	AT1G64670
BDG1pro-EMSA_coldF2	GGCCACATGCCATCATATCACTTGTCCA	EMSA	AT1G64670
BDG1pro-EMSA_coldR2	TGGACAAGTGATATGATGGCATGTGGCC	EMSA	AT1G64670
